# The hierarchical structure of canine cognition: two domains and a general cognitive factor

**DOI:** 10.1101/2023.02.07.525704

**Authors:** Zsófia Bognár, Borbála Turcsán, Tamás Faragó, Dóra Szabó, Ivaylo Borislavov Iotchev, Enikő Kubinyi

## Abstract

The complex human environment results in a hard-to-bridge gap between human and animal studies on general cognitive abilities (*g*; colloquially often referred to as “intelligence”). Pet dogs are adapted to our environment, but a convincing demonstration of *g* is missing. Exploratory and confirmatory factor analyses on seven tasks revealed a hierarchical structure with two cognitive domains (problem solving, learning) and an overarching *canine g*. Age did not affect the structure. *Canine g* was negatively linked to age, height, and the owner’s emotional attitude but positively to training level, activity/excitability trait, experienced trauma and normal body condition. The longitudinal analyses over three years differentiated three main trajectory clusters: declining, stable, improving. The diversity of ageing phenotypes supports dogs’ translational value in *g* factor and ageing research.

**One-Sentence Summary:** The *canine g* factor is linked to age, height, training level, personality, body condition, and owner’s attitude.
