## Supplementary material for "The hierarchical structure of canine cognition: two domains and a general cognitive factor": Data file

### Sheet: Data
Test information				g factor scores			Basic information									Environment related information								Behaviour related questionnaire				Dog personality traits					Owner's attitudes
DogID	Test number	Months since first test (retest)	Months since first test (longi)	g (first)	g (retest)	g (longi)	Age (year)	Sex	Reproductive status	Breed	Breed group	Weight (kg)	Height at withers	Body condition	Owner's age	Previous experienced trauma	Time spent playing with the owner per day	Off leash activity per day	Time spent alone per day	Other dogs in the household	Training level	Family level	Health issues	Communication	Signs of decline	Uncontrollability	Sociability/trainability	Fearfulness	Aggression towards People	Activity/ Excitability	Responsiveness to Training	Aggression towards Animals	Owner's emotional attitude	Owner's doggy lifestyle
1	1	-	-	-0.739407			7.89444	female	neutered	Mixed	mixed	28	62	underweight	>50	no	>1h	>3h	3-8h	None	2	1	1	3.5	1.09091	1.8	4.5	1.08333	1.33333	3.66667	4.33333	3.55556	4.5	4.25
2	1	-	-	-0.601142			10.9444	female	intact	Mixed	mixed	42	52	overweight	40-49	no	>1h	1-3h	3-8h	None	1	1	1	3.28571	1.09091	2.4	5	2.16667	1.5	4.16667	4	2.11111	4.33333	4.5
3	1	-	-	-0.525036			6.06667	male	neutered	Mixed	mixed	30	53	normal	<29	no	>1h	<1h	3-8h	None	1.5	2	1.66667	3.35714	1.18182	2.6	4.33333	2.16667	2.33333	3	4	3.88889	4	5
4	1	-	-	-0.352834			13.4111	male	intact	Mixed	mixed	5.9	NA	NA	NA	NA	NA	NA	NA	NA	NA	NA	NA	NA	NA	NA	NA	NA	NA	NA	NA	NA	NA	NA
5	1	-	-	-0.301361			3.28333	female	intact	Mixed	mixed	12	40	underweight	<29	no	>1h	1-3h	3-8h	None	1.83333	2	0.333333	2.71429	1.27273	3.2	3.66667	1.66667	1.5	4.25	3.33333	3	3.66667	4.75
6	1	-	-	-0.189411			3.65278	male	neutered	Dalmatian	purebred	35	63	normal	30-39	no	>1h	1-3h	>8	One	2	0.5	1.33333	3	1.27273	2.2	4.83333	1.5	1	3.25	4.5	1.66667	3.33333	3.5
7	1	-	-	-0.155841			10.5694	female	neutered	Cavalier King Charles Spaniel	purebred	10	30	normal	40-49	no	>1h	<1h	>8	None	1	0	2.33333	3.21429	1.63636	1.8	3.5	2.33333	1.5	2.83333	4.16667	2	4.83333	4
8	1	-	-	-0.146498			4.92222	female	neutered	Mixed	mixed	30	35	normal	>50	no	>1h	>3h	None	None	1.66667	1	0.333333	3.21429	1.09091	1.8	4.33333	1.66667	1.33333	3.5	3.33333	1.88889	3.66667	4
9	1	-	-	-0.106463			11.4972	female	neutered	German Wirehaired Pointer	purebred	45	70	normal	NA	no	<1h	<1h	3-8h	None	2	2.5	1	3.35714	1.09091	1.2	4.5	1.33333	1	3.25	4.16667	2.11111	3.83333	3.75
10	1	-	-	-0.0839042			3.35833	male	intact	Siberian Husky	purebred	22.1	NA	NA	NA	NA	NA	NA	NA	NA	NA	NA	NA	NA	NA	NA	NA	NA	NA	NA	NA	NA	NA	NA
11	1	-	-	-0.03343			9.3	male	neutered	Vizsla	purebred	NA	NA	NA	NA	NA	NA	NA	NA	NA	NA	NA	NA	NA	NA	NA	NA	NA	NA	NA	NA	NA	NA	NA
12	1	-	-	-0.0318783			3.03611	male	intact	Bouvier des Flandres	purebred	40	60	underweight	40-49	no	>1h	>3h	3-8h	One	2.16667	2	0.666667	3.21429	1	1.8	4.33333	1.5	1.16667	3.83333	4.33333	2.88889	3.83333	3.75
13	1	-	-	0.11045			6.04444	male	intact	Beagle	purebred	14	39	normal	>50	no	>1h	<1h	None	None	1.16667	1	2	2.07143	1.18182	1.6	3	1.58333	1.83333	2.5	3.16667	3.44444	3.83333	3.25
14	1	-	-	0.254411			11.4361	male	NA	Border Collie	purebred	NA	NA	NA	NA	NA	NA	NA	NA	NA	NA	NA	NA	NA	NA	NA	NA	NA	NA	NA	NA	NA	NA	NA
15	1	-	-	0.266398			9.26667	male	neutered	Tibetan Terrier	purebred	13.5	35	underweight	>50	no	>1h	<1h	3-8h	One	1.33333	0.5	1.66667	2.71429	1	1.6	2.83333	1.41667	1	3.16667	3.16667	2.11111	3	3.25
16	1	-	-	0.274131			5.18889	male	neutered	Transylvanian Hound	purebred	38	55	overweight	30-39	yes	>1h	1-3h	>8	None	1.33333	0.5	1	2.35714	1.27273	2.2	4	2.91667	1.83333	3.75	3.33333	3.22222	3.16667	3.75
17	1	-	-	0.274177			5.27222	male	intact	Doberman Pinscher	purebred	40	70	normal	<29	no	>1h	<1h	3-8h	One	2.5	1	0.333333	2.92857	1.63636	2.2	4.33333	1.83333	1.5	4.08333	4.16667	2.22222	4	4
18	1	-	-	0.293946			3.13611	male	intact	Mixed	mixed	23.5	55	normal	<29	yes	>1h	1-3h	>8	None	2.16667	1.5	0.666667	2.85714	1	2.8	4.16667	2.91667	3.33333	4.16667	3	3.33333	4.5	4.75
19	1	-	-	0.357362			4.26389	female	neutered	Mixed	mixed	15	45	normal	30-39	no	>1h	1-3h	>8	None	1.83333	1.5	0.333333	3.71429	1	4	5	1.91667	2.33333	4.91667	2.83333	3.66667	4.83333	4.25
20	1	-	-	0.370795			6.69444	female	neutered	Mixed	mixed	13	55	normal	30-39	yes	>1h	<1h	None	None	1.16667	1	1.66667	2.85714	1.36364	2.4	4	3.25	1.5	3.83333	3	2.66667	4.33333	3.5
21	1	-	-	0.451128			11.9167	male	intact	Labrador Retriever	purebred	35.5	NA	NA	NA	NA	NA	NA	NA	NA	NA	NA	NA	NA	NA	NA	NA	NA	NA	NA	NA	NA	NA	NA
22	1	-	-	0.497345			4.42778	female	neutered	Mixed	mixed	21	47	underweight	30-39	no	>1h	1-3h	>8	One	2.33333	0.5	1	2.64286	1.45455	2.4	5	2.25	1.33333	4.5	4.16667	4.33333	3.66667	2.75
23	1	-	-	0.53556			4.63889	male	neutered	Belgian Shepherd Dog (Tervuren)	purebred	26	55	normal	>50	yes	>1h	>3h	3-8h	None	2.5	1	0.666667	3	1.27273	2.2	4.66667	1.33333	1.83333	4.91667	3.33333	2.88889	3.5	4.5
24	1	-	-	0.601584			10.175	female	intact	Shetland Sheepdog	purebred	6.4	NA	NA	NA	NA	NA	NA	NA	NA	NA	NA	NA	NA	NA	NA	NA	NA	NA	NA	NA	NA	NA	NA
25	1	-	-	0.614416			3.775	male	neutered	Beagle	purebred	16.3	40	overweight	<29	yes	>1h	<1h	>8	None	1.16667	1	1.33333	2.42857	1.18182	2.2	4.5	1.91667	1	3.33333	3.5	2.44444	3.66667	3.75
26	1	-	-	0.666015			3.66111	female	intact	Mixed	mixed	22	50	normal	30-39	no	>1h	1-3h	1-2h	One	2.66667	1	1.33333	3.35714	1.09091	2	4.5	1.58333	1.5	3.66667	4.66667	2.33333	4.5	5
27	1	-	-	0.669177			4.84444	male	neutered	Doberman Pinscher	purebred	28	66	underweight	<29	no	>1h	1-3h	3-8h	One	2.5	1.5	2.33333	3.07143	1.36364	2.4	4.66667	1.25	1.16667	3.91667	4.5	2.77778	3.33333	3
28	1	-	-	0.841442			3.07222	female	intact	Border Collie	purebred	21	47	normal	30-39	yes	>1h	>3h	1-2h	None	2.16667	2.5	1	3.35714	1	3.2	4.5	2.33333	1.83333	4.16667	3.83333	3.33333	4.5	4.5
29	1	-	-	0.87372			5.80556	female	intact	Wirehaired Vizsla	purebred	21	59	normal	40-49	no	>1h	1-3h	3-8h	None	2.5	1	1.33333	2.5	1	1.6	3.83333	2.5	1	3.83333	4.33333	3.22222	4.33333	3.75
30	1	-	-	0.893112			3.65278	female	intact	Airedale Terrier	purebred	21	59	normal	40-49	yes	>1h	1-3h	1-2h	None	1.83333	1	1.33333	3.21429	1	2.2	3.83333	1.33333	1	3.83333	3.66667	3	3.33333	4
31	1	-	-	1.08994			9.14444	female	neutered	Mixed	mixed	14.5	35	normal	>50	yes	>1h	<1h	3-8h	One	1.66667	0.5	1	3.28571	1	1.8	4.66667	3	1.66667	3.25	3.66667	2.33333	3.5	3.25
32	1	-	-	1.10196			8.66667	male	neutered	Mixed	mixed	42	60	normal	>50	yes	<1h	>3h	None	One	1.83333	2	0.333333	2.5	1	1.2	4.66667	1.33333	1.5	3.66667	4.5	3	3.33333	4.5
33	1	-	-	0.317652	0.51244		10.5111	male	intact	Mixed	mixed	32	55	normal	>50	yes	<1h	1-3h	None	One	2.16667	1	2	2.71429	1	1.6	4.5	2.16667	1.16667	3.08333	4.33333	3.22222	3.83333	4
33	2	4.7	-		0.470388		10.5111	male	intact	Mixed	mixed	32	55	normal	>50	yes	<1h	1-3h	None	One	2.16667	1	2	2.71429	1	1.6	4.5	2.16667	1.16667	3.08333	4.33333	3.22222	3.83333	4
34	1	-	-	0.28289	0.431686		11.4889	male	neutered	Border Collie	purebred	18.4	51.4	underweight	NA	yes	>1h	>3h	1-2h	More	2.5	1	1.66667	3.28571	1.09091	1.6	2.66667	3.16667	2	3.41667	4.5	1.88889	3.83333	5
34	2	2.8	-		0.422832		11.4889	male	neutered	Border Collie	purebred	18.4	51.4	underweight	NA	yes	>1h	>3h	1-2h	More	2.5	1	1.66667	3.28571	1.09091	1.6	2.66667	3.16667	2	3.41667	4.5	1.88889	3.83333	5
35	1	-	-	-1.23761	-0.740094		13.9111	male	neutered	Mixed	mixed	10	35	normal	30-39	no	>1h	<1h	3-8h	None	1.66667	0.5	2.33333	3.64286	1	2.6	4.33333	2.75	1.66667	4	3.83333	2.44444	4.66667	4
35	2	11.0333	-		-0.643989		13.9111	male	neutered	Mixed	mixed	10	35	normal	30-39	no	>1h	<1h	3-8h	None	1.66667	0.5	2.33333	3.64286	1	2.6	4.33333	2.75	1.66667	4	3.83333	2.44444	4.66667	4
36	1	-	-	-0.184987	-0.0306164		8.075	female	neutered	Mixed	mixed	25	56	normal	NA	yes	<1h	<1h	3-8h	One	1	1	0.666667	1.78571	1	2.6	4	1.83333	1.16667	3.25	3.16667	2.88889	4	3.75
36	2	6.66667	-		0.543468		8.075	female	neutered	Mixed	mixed	25	56	normal	NA	yes	<1h	<1h	3-8h	One	1	1	0.666667	1.78571	1	2.6	4	1.83333	1.16667	3.25	3.16667	2.88889	4	3.75
37	1	-	-	0.628961	0.753152		9.46944	male	neutered	Giant Schnauzer	purebred	36	70	normal	40-49	yes	<1h	1-3h	1-2h	More	2	1	1.66667	2.5	1.09091	2.2	4.33333	1.5	1.33333	3.75	4.33333	2.55556	2.66667	3.25
37	2	4.53333	-		0.62699		9.46944	male	neutered	Giant Schnauzer	purebred	36	70	normal	40-49	yes	<1h	1-3h	1-2h	More	2	1	1.66667	2.5	1.09091	2.2	4.33333	1.5	1.33333	3.75	4.33333	2.55556	2.66667	3.25
38	1	-	-	-1.14838	-0.791194		11.2278	male	neutered	Mixed	mixed	29	58	normal	>50	yes	<1h	1-3h	None	More	1	1	1	3.21429	1.18182	1.8	4.16667	2.08333	1.16667	2.41667	3	2.66667	3.66667	1.75
38	2	4.06667	-		-0.507371		11.2278	male	neutered	Mixed	mixed	29	58	normal	>50	yes	<1h	1-3h	None	More	1	1	1	3.21429	1.18182	1.8	4.16667	2.08333	1.16667	2.41667	3	2.66667	3.66667	1.75
39	1	-	-	-1.6053	-1.18047		11.6556	male	neutered	Bernese Mountain Dog	purebred	40	50	normal	40-49	no	<1h	>3h	3-8h	More	1.16667	2	2	2.64286	1.54545	1.6	3.5	1.83333	1	2.91667	3	1.22222	4.33333	4.25
39	2	4.1	-		-1.04041		11.6556	male	neutered	Bernese Mountain Dog	purebred	40	50	normal	40-49	no	<1h	>3h	3-8h	More	1.16667	2	2	2.64286	1.54545	1.6	3.5	1.83333	1	2.91667	3	1.22222	4.33333	4.25
40	1	-	-	-0.49196	-0.196751		14.5389	female	neutered	Mixed	mixed	13	42.5	underweight	NA	no	<1h	<1h	3-8h	One	2.5	1	1	3.5	1.36364	2.8	4.33333	2	1.33333	3.41667	4.16667	3	3.66667	5
40	2	4.46667	-		-0.835405		14.5389	female	neutered	Mixed	mixed	13	42.5	underweight	NA	no	<1h	<1h	3-8h	One	2.5	1	1	3.5	1.36364	2.8	4.33333	2	1.33333	3.41667	4.16667	3	3.66667	5
41	1	-	-	0.488331	0.639508		13.6333	male	neutered	Mixed	mixed	11	43	normal	40-49	yes	<1h	<1h	None	None	2.16667	2.5	2.33333	3.85714	1.36364	2.2	4.33333	3.16667	1.33333	4	4.16667	1.77778	3.5	5
41	2	4.46667	-		0.111251		13.6333	male	neutered	Mixed	mixed	11	43	normal	40-49	yes	<1h	<1h	None	None	2.16667	2.5	2.33333	3.85714	1.36364	2.2	4.33333	3.16667	1.33333	4	4.16667	1.77778	3.5	5
42	1	-	-	-0.553721	-0.270452		11.3833	male	neutered	Mixed	mixed	30	40	normal	30-39	no	<1h	<1h	>8	None	1.33333	1	0.666667	1.85714	1.18182	1.8	3	2.66667	1.33333	2.41667	2.66667	3.22222	1.5	3.5
42	2	3.33333	-		0.158834		11.3833	male	neutered	Mixed	mixed	30	40	normal	30-39	no	<1h	<1h	>8	None	1.33333	1	0.666667	1.85714	1.18182	1.8	3	2.66667	1.33333	2.41667	2.66667	3.22222	1.5	3.5
43	1	-	-	0.995309	1.14057		8.85278	male	intact	Labrador Retriever	purebred	27	50	underweight	30-39	yes	>1h	<1h	>8	One	2.5	0.5	0.666667	3.78571	1.18182	2	5	1.41667	1.33333	4.08333	4.33333	2.88889	3.5	3.5
43	2	3.8	-		1.19133		8.85278	male	intact	Labrador Retriever	purebred	27	50	underweight	30-39	yes	>1h	<1h	>8	One	2.5	0.5	0.666667	3.78571	1.18182	2	5	1.41667	1.33333	4.08333	4.33333	2.88889	3.5	3.5
44	1	-	-	-0.352851	-0.174884		11.2333	male	neutered	Mixed	mixed	11.1	NA	NA	NA	NA	NA	NA	NA	NA	NA	NA	NA	NA	NA	NA	NA	NA	NA	NA	NA	NA	NA	NA
44	2	6.36667	-		0.60105		11.2333	male	neutered	Mixed	mixed	11.1	NA	NA	NA	NA	NA	NA	NA	NA	NA	NA	NA	NA	NA	NA	NA	NA	NA	NA	NA	NA	NA	NA
45	1	-	-	0.799425	0.936206		9.70556	male	neutered	Cairn Terrier	purebred	10	30	normal	<29	yes	<1h	>3h	3-8h	One	2.5	2	1	2.78571	1.09091	1.8	3.83333	1.66667	2	3.83333	3.83333	2.77778	2.66667	3.5
45	2	3.53333	-		0.975529		9.70556	male	neutered	Cairn Terrier	purebred	10	30	normal	<29	yes	<1h	>3h	3-8h	One	2.5	2	1	2.78571	1.09091	1.8	3.83333	1.66667	2	3.83333	3.83333	2.77778	2.66667	3.5
46	1	-	-	-0.696704	-0.319247		13.55	female	neutered	Vizsla	purebred	23	50	normal	30-39	no	<1h	<1h	3-8h	One	1.16667	1.5	1	2.92857	1.27273	2.2	3.16667	1.66667	1.5	3.58333	4	2.88889	4.66667	3.25
46	2	4.96667	-		-0.0240076		13.55	female	neutered	Vizsla	purebred	23	50	normal	30-39	no	<1h	<1h	3-8h	One	1.16667	1.5	1	2.92857	1.27273	2.2	3.16667	1.66667	1.5	3.58333	4	2.88889	4.66667	3.25
47	1	-	-	0.0260419	0.245469		13.6167	female	neutered	Vizsla	purebred	20	40	underweight	<29	no	>1h	1-3h	3-8h	More	1.83333	1	1.66667	3.28571	1.18182	2.2	4.83333	2.66667	1.33333	4	4.5	1.77778	4.33333	5
47	2	3.7	-		0.413653		13.6167	female	neutered	Vizsla	purebred	20	40	underweight	<29	no	>1h	1-3h	3-8h	More	1.83333	1	1.66667	3.28571	1.18182	2.2	4.83333	2.66667	1.33333	4	4.5	1.77778	4.33333	5
48	1	-	-	-0.16836	0.0457721		8.875	female	neutered	Border Collie	purebred	22	42.5	normal	NA	yes	>1h	1-3h	None	One	1.16667	0.5	2	2.78571	1.36364	1.4	3.83333	2.75	1	4	3.66667	3	4.83333	5
48	2	3.9	-		0.320189		8.875	female	neutered	Border Collie	purebred	22	42.5	normal	NA	yes	>1h	1-3h	None	One	1.16667	0.5	2	2.78571	1.36364	1.4	3.83333	2.75	1	4	3.66667	3	4.83333	5
49	1	-	-	0.0597796	0.246861		10.2167	female	neutered	Border Collie	purebred	18	40	normal	40-49	no	>1h	>3h	1-2h	More	2.33333	2	1.33333	3.71429	1.45455	2.4	4.66667	2.16667	1	4.08333	4.16667	1.44444	4.33333	4
49	2	4.3	-		0.429192		10.2167	female	neutered	Border Collie	purebred	18	40	normal	40-49	no	>1h	>3h	1-2h	More	2.33333	2	1.33333	3.71429	1.45455	2.4	4.66667	2.16667	1	4.08333	4.16667	1.44444	4.33333	4
50	1	-	-	-0.236314	-0.0558722		10.6306	female	neutered	Mixed	mixed	25	50	normal	30-39	yes	>1h	1-3h	None	More	2.83333	2	1.33333	2.78571	1.36364	1.8	4.33333	2.75	1	3.75	4.5	2.11111	4.16667	4.5
50	2	5.43333	-		0.103799		10.6306	female	neutered	Mixed	mixed	25	50	normal	30-39	yes	>1h	1-3h	None	More	2.83333	2	1.33333	2.78571	1.36364	1.8	4.33333	2.75	1	3.75	4.5	2.11111	4.16667	4.5
51	1	-	-	-0.74406	-0.431069		8.91111	male	intact	Moscow Watchdog	purebred	80	84	overweight	NA	no	>1h	1-3h	3-8h	More	1.33333	1.5	2	1.85714	1	1.2	4.16667	1.16667	1.66667	3.25	3.33333	2	4.33333	2.75
51	2	4.93333	-		-0.700097		8.91111	male	intact	Moscow Watchdog	purebred	80	84	overweight	NA	no	>1h	1-3h	3-8h	More	1.33333	1.5	2	1.85714	1	1.2	4.16667	1.16667	1.66667	3.25	3.33333	2	4.33333	2.75
52	1	-	-	0.568388	0.706844		9.01944	male	neutered	Boxer	purebred	25.5	60	underweight	30-39	no	<1h	<1h	1-2h	One	2.83333	1	2.33333	2.85714	1.27273	2.2	4.16667	2	1	4	4.16667	2.22222	4.16667	4.5
52	2	3.53333	-		0.691422		9.01944	male	neutered	Boxer	purebred	25.5	60	underweight	30-39	no	<1h	<1h	1-2h	One	2.83333	1	2.33333	2.85714	1.27273	2.2	4.16667	2	1	4	4.16667	2.22222	4.16667	4.5
53	1	-	-	-0.903944	-0.611403		12.5639	male	neutered	Border Collie	purebred	18.5	48	overweight	30-39	no	>1h	1-3h	3-8h	More	1.83333	1	2.33333	3.42857	1.09091	1.8	3.66667	2.33333	1.5	3.16667	4.33333	2.22222	4.66667	5
53	2	4.66667	-		-0.786328		12.5639	male	neutered	Border Collie	purebred	18.5	48	overweight	30-39	no	>1h	1-3h	3-8h	More	1.83333	1	2.33333	3.42857	1.09091	1.8	3.66667	2.33333	1.5	3.16667	4.33333	2.22222	4.66667	5
54	1	-	-	-0.757935	-0.425273		12.6944	female	neutered	Border Collie	purebred	14	46	underweight	NA	no	<1h	<1h	3-8h	One	2	1.5	1.66667	2.57143	1.27273	1.2	4.16667	2	1	3.58333	4.5	2	2.5	3.75
54	2	4.66667	-		-0.478576		12.6944	female	neutered	Border Collie	purebred	14	46	underweight	NA	no	<1h	<1h	3-8h	One	2	1.5	1.66667	2.57143	1.27273	1.2	4.16667	2	1	3.58333	4.5	2	2.5	3.75
55	1	-	-	-0.538192	-0.255861		9.23889	male	neutered	Mixed	mixed	7	35	underweight	40-49	no	<1h	<1h	3-8h	More	2.33333	1	1.33333	2.92857	1.18182	3.6	4.66667	2.08333	2	4.33333	3.16667	3.88889	3.33333	2.75
55	2	3.53333	-		0.0133737		9.23889	male	neutered	Mixed	mixed	7	35	underweight	40-49	no	<1h	<1h	3-8h	More	2.33333	1	1.33333	2.92857	1.18182	3.6	4.66667	2.08333	2	4.33333	3.16667	3.88889	3.33333	2.75
56	1	-	-	0.362548	0.556065		11.5556	female	neutered	Mudi	purebred	11.3	43.2	normal	<29	yes	>1h	1-3h	3-8h	More	3	1	1.66667	2.64286	1.27273	2	4.33333	3.83333	1.33333	2.75	3.83333	2.44444	4.5	4.75
56	2	4.26667	-		1.00968		11.5556	female	neutered	Mudi	purebred	11.3	43.2	normal	<29	yes	>1h	1-3h	3-8h	More	3	1	1.66667	2.64286	1.27273	2	4.33333	3.83333	1.33333	2.75	3.83333	2.44444	4.5	4.75
57	1	-	-	-0.36658	-0.0529453		10.6056	female	neutered	Whippet	purebred	9.5	40	normal	30-39	yes	<1h	<1h	None	One	1.33333	1	1.33333	2.42857	1.18182	1.4	3	3.41667	1.33333	2.75	4.33333	1.88889	4.33333	4.75
57	2	4.2	-		0.585211		10.6056	female	neutered	Whippet	purebred	9.5	40	normal	30-39	yes	<1h	<1h	None	One	1.33333	1	1.33333	2.42857	1.18182	1.4	3	3.41667	1.33333	2.75	4.33333	1.88889	4.33333	4.75
58	1	-	-	-1.21566	-0.938348		10.0306	male	neutered	Mixed	mixed	33	50	overweight	NA	yes	>1h	<1h	3-8h	None	1	1	1.66667	2.64286	1.45455	2	3.5	1.66667	1	2.75	3.66667	2.22222	4	3
58	2	2.86667	-		-0.35317		10.0306	male	neutered	Mixed	mixed	33	50	overweight	NA	yes	>1h	<1h	3-8h	None	1	1	1.66667	2.64286	1.45455	2	3.5	1.66667	1	2.75	3.66667	2.22222	4	3
59	1	-	-	-1.5917	-1.2932		9.97778	male	neutered	Whippet	purebred	13	58	underweight	40-49	yes	>1h	>3h	None	None	1.5	1	1.66667	3.14286	1.72727	1	4	3.33333	1.16667	1.58333	4.5	1.55556	3.5	4.25
59	2	5.1	-		-1.10731		9.97778	male	neutered	Whippet	purebred	13	58	underweight	40-49	yes	>1h	>3h	None	None	1.5	1	1.66667	3.14286	1.72727	1	4	3.33333	1.16667	1.58333	4.5	1.55556	3.5	4.25
60	1	-	-	0.902476	1.0567		11.4389	male	intact	Tibetan Terrier	purebred	13	41	normal	NA	no	<1h	>3h	3-8h	More	2	0.5	1	3	1	2.2	4.66667	2.16667	2	4.08333	4	2.88889	3.66667	3
60	2	4.43333	-		1.30308		11.4389	male	intact	Tibetan Terrier	purebred	13	41	normal	NA	no	<1h	>3h	3-8h	More	2	0.5	1	3	1	2.2	4.66667	2.16667	2	4.08333	4	2.88889	3.66667	3
61	1	-	-	-1.20665	-0.950492		11.8417	male	neutered	Whippet	purebred	15	52	underweight	30-39	yes	<1h	<1h	None	More	1.33333	2	2	3.21429	1.27273	1.2	3.5	1.33333	1.16667	3.58333	2.83333	3.11111	4.83333	4
61	2	3.73333	-		-0.453291		11.8417	male	neutered	Whippet	purebred	15	52	underweight	30-39	yes	<1h	<1h	None	More	1.33333	2	2	3.21429	1.27273	1.2	3.5	1.33333	1.16667	3.58333	2.83333	3.11111	4.83333	4
62	1	-	-	-1.70514	-1.56777		9.43611	female	neutered	Airedale Terrier	purebred	23	57	normal	40-49	no	<1h	1-3h	>8	More	1.66667	1	1.66667	2.35714	1.09091	1.6	2.83333	1	1.33333	2.83333	3.5	2.22222	3	3.25
62	2	3.13333	-		-0.866039		9.43611	female	neutered	Airedale Terrier	purebred	23	57	normal	40-49	no	<1h	1-3h	>8	More	1.66667	1	1.66667	2.35714	1.09091	1.6	2.83333	1	1.33333	2.83333	3.5	2.22222	3	3.25
63	1	-	-	-0.767144		-0.989068	11.5667	female	neutered	Mixed	mixed	13	40	normal	40-49	yes	<1h	>3h	None	One	1.33333	2	1	2.85714	1.63636	2.2	3.83333	2.66667	2.33333	2.5	2.5	3.55556	4.16667	3.75
63	2	-	18.1333			-0.724678	11.5667	female	neutered	Mixed	mixed	13	40	normal	40-49	yes	<1h	>3h	None	One	1.33333	2	1	2.85714	1.63636	2.2	3.83333	2.66667	2.33333	2.5	2.5	3.55556	4.16667	3.75
64	1	-	-	0.246673		0.122305	6.60833	female	intact	Mixed	mixed	18	48	normal	>50	no	>1h	1-3h	None	One	1.83333	1	1	3	1	1.2	4.16667	1	1	3.66667	4.83333	2.88889	4	4.75
64	2	-	20.0667			0.375694	6.60833	female	intact	Mixed	mixed	18	48	normal	>50	no	>1h	1-3h	None	One	1.83333	1	1	3	1	1.2	4.16667	1	1	3.66667	4.83333	2.88889	4	4.75
65	1	-	-	-1.94967		-2.34638	8.71111	male	neutered	Rhodesian Ridgeback	purebred	42	68	normal	40-49	no	>1h	1-3h	3-8h	More	2.5	1.5	1.66667	1.57143	1	1.2	3	2.66667	1	2.75	3.83333	2.22222	4.33333	4
65	2	-	20.6			0.33855	8.71111	male	neutered	Rhodesian Ridgeback	purebred	42	68	normal	40-49	no	>1h	1-3h	3-8h	More	2.5	1.5	1.66667	1.57143	1	1.2	3	2.66667	1	2.75	3.83333	2.22222	4.33333	4
66	1	-	-	-0.759353		-0.933295	9.19722	male	neutered	Whippet	purebred	14.2	54	underweight	<29	yes	>1h	<1h	1-2h	More	1.16667	1	1.33333	3	1.27273	2	4.33333	3.08333	1.33333	2.5	3.33333	1.77778	3.83333	3.75
66	2	-	19.2667			-0.438525	9.19722	male	neutered	Whippet	purebred	14.2	54	underweight	<29	yes	>1h	<1h	1-2h	More	1.16667	1	1.33333	3	1.27273	2	4.33333	3.08333	1.33333	2.5	3.33333	1.77778	3.83333	3.75
67	1	-	-	0.26576		0.103639	6.41111	male	intact	English Cocker Spaniel	purebred	15.2	47	underweight	40-49	no	>1h	1-3h	None	More	2.16667	1.5	0.666667	3.5	1	2.8	4.66667	2.58333	2	3.25	4.16667	2	4.33333	4.25
67	2	-	19.2			0.51745	6.41111	male	intact	English Cocker Spaniel	purebred	15.2	47	underweight	40-49	no	>1h	1-3h	None	More	2.16667	1.5	0.666667	3.5	1	2.8	4.66667	2.58333	2	3.25	4.16667	2	4.33333	4.25
67	3	-	29.8			-0.0219618	6.41111	male	intact	English Cocker Spaniel	purebred	15.2	47	underweight	40-49	no	>1h	1-3h	None	More	2.16667	1.5	0.666667	3.5	1	2.8	4.66667	2.58333	2	3.25	4.16667	2	4.33333	4.25
68	1	-	-	-0.654025		-1.07787	11.8972	female	neutered	Whippet	purebred	13	51	underweight	30-39	yes	>1h	<1h	3-8h	None	1.83333	1	1.33333	3.5	1.36364	2.8	4.5	3.25	2.33333	4.16667	3.16667	3.11111	5	4.75
68	2	-	23.3333			-1.58962	11.8972	female	neutered	Whippet	purebred	13	51	underweight	30-39	yes	>1h	<1h	3-8h	None	1.83333	1	1.33333	3.5	1.36364	2.8	4.5	3.25	2.33333	4.16667	3.16667	3.11111	5	4.75
69	1	-	-	0.358193		0.277456	8.225	female	neutered	Labrador Retriever	purebred	27	55	normal	40-49	no	<1h	<1h	1-2h	None	2	1	1	2.5	1.27273	1.8	3.83333	2	1	4	4.33333	2.11111	3.5	4.25
69	2	-	20.8667			-0.0454079	8.225	female	neutered	Labrador Retriever	purebred	27	55	normal	40-49	no	<1h	<1h	1-2h	None	2	1	1	2.5	1.27273	1.8	3.83333	2	1	4	4.33333	2.11111	3.5	4.25
70	1	-	-	0.402776		0.334379	3.61111	male	neutered	Mixed	mixed	13	50	underweight	<29	no	>1h	<1h	3-8h	None	2	2	0.333333	3.35714	1.27273	3	4.16667	3.41667	2.83333	4.08333	4.33333	3	4.83333	5
70	2	-	24.3667			0.700963	3.61111	male	neutered	Mixed	mixed	13	50	underweight	<29	no	>1h	<1h	3-8h	None	2	2	0.333333	3.35714	1.27273	3	4.16667	3.41667	2.83333	4.08333	4.33333	3	4.83333	5
71	1	-	-	1.25337		0.964523	11.7056	male	neutered	Mixed	mixed	23	55	normal	<29	no	>1h	>3h	None	More	2.5	1.5	0.666667	2.5	1.09091	1	3.33333	1.66667	1.33333	3.58333	4.83333	2.66667	2.83333	3.75
71	2	-	18.4			1.46282	11.7056	male	neutered	Mixed	mixed	23	55	normal	<29	no	>1h	>3h	None	More	2.5	1.5	0.666667	2.5	1.09091	1	3.33333	1.66667	1.33333	3.58333	4.83333	2.66667	2.83333	3.75
72	1	-	-	0.269728		0.140136	9.58611	male	intact	Golden Retriever	purebred	27	56	normal	>50	yes	>1h	1-3h	3-8h	None	1.83333	1.5	2.33333	2.28571	1	1.4	4.33333	2.25	1.5	3.08333	3.5	3.22222	4.66667	4.75
72	2	-	16.4			0.220546	9.58611	male	intact	Golden Retriever	purebred	27	56	normal	>50	yes	>1h	1-3h	3-8h	None	1.83333	1.5	2.33333	2.28571	1	1.4	4.33333	2.25	1.5	3.08333	3.5	3.22222	4.66667	4.75
73	1	-	-	-0.55176		-0.795131	11.1583	male	neutered	Mixed	mixed	10	45	normal	30-39	yes	>1h	1-3h	>8	One	1.16667	2	1.33333	2	1.09091	2.2	4	2.16667	1.5	3.25	3.33333	2.88889	1.83333	3
73	2	-	17.7667			-0.354246	11.1583	male	neutered	Mixed	mixed	10	45	normal	30-39	yes	>1h	1-3h	>8	One	1.16667	2	1.33333	2	1.09091	2.2	4	2.16667	1.5	3.25	3.33333	2.88889	1.83333	3
74	1	-	-	-0.328738		-0.629821	10.8472	male	intact	Whippet	purebred	11	47	normal	>50	no	<1h	<1h	1-2h	None	1.16667	1	1.66667	1.92857	1.72727	2.4	3.83333	2.08333	1.16667	3.41667	2.83333	2.22222	4	3.25
74	2	-	17.4667			-0.212628	10.8472	male	intact	Whippet	purebred	11	47	normal	>50	no	<1h	<1h	1-2h	None	1.16667	1	1.66667	1.92857	1.72727	2.4	3.83333	2.08333	1.16667	3.41667	2.83333	2.22222	4	3.25
74	3	-	32.2333			-0.433007	10.8472	male	intact	Whippet	purebred	11	47	normal	>50	no	<1h	<1h	1-2h	None	1.16667	1	1.66667	1.92857	1.72727	2.4	3.83333	2.08333	1.16667	3.41667	2.83333	2.22222	4	3.25
75	1	-	-	-0.314069		-0.503171	10.3889	female	neutered	Mixed	mixed	32	56	overweight	<29	yes	<1h	>3h	>8	One	1.16667	2	1	2.64286	1.09091	2.4	3.5	2.08333	1	3	1.66667	3	2.66667	2.75
75	2	-	29.3333			0.0939096	10.3889	female	neutered	Mixed	mixed	32	56	overweight	<29	yes	<1h	>3h	>8	One	1.16667	2	1	2.64286	1.09091	2.4	3.5	2.08333	1	3	1.66667	3	2.66667	2.75
76	1	-	-	-0.0872382		-0.194982	8.43333	male	neutered	Mixed	mixed	18	50	normal	<29	no	<1h	1-3h	3-8h	More	2.16667	1.5	0.333333	2.57143	1.09091	1.6	4.33333	1.83333	1.5	3.16667	3.5	2.22222	2.83333	4
76	2	-	17.7333			0.944252	8.43333	male	neutered	Mixed	mixed	18	50	normal	<29	no	<1h	1-3h	3-8h	More	2.16667	1.5	0.333333	2.57143	1.09091	1.6	4.33333	1.83333	1.5	3.16667	3.5	2.22222	2.83333	4
76	3	-	33			0.4934	8.43333	male	neutered	Mixed	mixed	18	50	normal	<29	no	<1h	1-3h	3-8h	More	2.16667	1.5	0.333333	2.57143	1.09091	1.6	4.33333	1.83333	1.5	3.16667	3.5	2.22222	2.83333	4
77	1	-	-	-0.208827		-0.342229	8.87222	female	neutered	Mixed	mixed	12	40	normal	<29	yes	>1h	1-3h	3-8h	More	1.5	1.5	2.66667	1.85714	1.36364	2.4	3.83333	3.08333	1.5	2.58333	3.83333	2	2.83333	4.25
77	2	-	19.7667			0.339198	8.87222	female	neutered	Mixed	mixed	12	40	normal	<29	yes	>1h	1-3h	3-8h	More	1.5	1.5	2.66667	1.85714	1.36364	2.4	3.83333	3.08333	1.5	2.58333	3.83333	2	2.83333	4.25
77	3	-	31.3333			0.462855	8.87222	female	neutered	Mixed	mixed	12	40	normal	<29	yes	>1h	1-3h	3-8h	More	1.5	1.5	2.66667	1.85714	1.36364	2.4	3.83333	3.08333	1.5	2.58333	3.83333	2	2.83333	4.25
78	1	-	-	-0.106437		-0.438103	11.0028	female	intact	German Shorthaired Pointer	purebred	29	50	overweight	40-49	no	<1h	<1h	3-8h	None	1	2.5	0.666667	2.64286	1	1.4	4.16667	1.91667	1.33333	3	3.83333	1.66667	3.66667	2.75
78	2	-	18.9			-0.379693	11.0028	female	intact	German Shorthaired Pointer	purebred	29	50	overweight	40-49	no	<1h	<1h	3-8h	None	1	2.5	0.666667	2.64286	1	1.4	4.16667	1.91667	1.33333	3	3.83333	1.66667	3.66667	2.75
78	3	-	34.9333			-0.330066	11.0028	female	intact	German Shorthaired Pointer	purebred	29	50	overweight	40-49	no	<1h	<1h	3-8h	None	1	2.5	0.666667	2.64286	1	1.4	4.16667	1.91667	1.33333	3	3.83333	1.66667	3.66667	2.75
79	1	-	-	-1.11677		-1.34301	6.32222	female	neutered	Mixed	mixed	NA	NA	underweight	<29	no	>1h	<1h	3-8h	One	1	0	1	2.21429	1.27273	3.4	3.66667	3	1.66667	4.08333	2.66667	3.44444	2.83333	3.75
79	2	-	20.0333			-0.090891	6.32222	female	neutered	Mixed	mixed	NA	NA	underweight	<29	no	>1h	<1h	3-8h	One	1	0	1	2.21429	1.27273	3.4	3.66667	3	1.66667	4.08333	2.66667	3.44444	2.83333	3.75
80	1	-	-	0.337734		0.235518	7.86944	female	neutered	Mixed	mixed	37	50	normal	<29	no	>1h	1-3h	3-8h	None	2.66667	2	0.333333	2	1.27273	2	3.33333	1.91667	1.41667	3.25	3.5	2.66667	4	4.5
80	2	-	17.4667			0.473401	7.86944	female	neutered	Mixed	mixed	37	50	normal	<29	no	>1h	1-3h	3-8h	None	2.66667	2	0.333333	2	1.27273	2	3.33333	1.91667	1.41667	3.25	3.5	2.66667	4	4.5
81	1	-	-	-0.946551		-1.20523	8.22778	male	neutered	Mixed	mixed	30	60	overweight	<29	yes	>1h	1-3h	3-8h	More	1.5	2	2.66667	2.42857	1.09091	1.8	3.83333	2.08333	1	3.66667	4.33333	2.77778	3	4.25
81	2	-	19.7667			0.584079	8.22778	male	neutered	Mixed	mixed	30	60	overweight	<29	yes	>1h	1-3h	3-8h	More	1.5	2	2.66667	2.42857	1.09091	1.8	3.83333	2.08333	1	3.66667	4.33333	2.77778	3	4.25
81	3	-	31.3333			0.679465	8.22778	male	neutered	Mixed	mixed	30	60	overweight	<29	yes	>1h	1-3h	3-8h	More	1.5	2	2.66667	2.42857	1.09091	1.8	3.83333	2.08333	1	3.66667	4.33333	2.77778	3	4.25
82	1	-	-	0.463379		0.393507	3.6	female	neutered	Boxer	purebred	28	60	normal	30-39	no	<1h	>3h	3-8h	More	2.16667	2.5	1	3.57143	1.09091	1.8	4.16667	2.16667	1.83333	4	4.5	3.55556	4.66667	3.5
82	2	-	19.5667			0.334541	3.6	female	neutered	Boxer	purebred	28	60	normal	30-39	no	<1h	>3h	3-8h	More	2.16667	2.5	1	3.57143	1.09091	1.8	4.16667	2.16667	1.83333	4	4.5	3.55556	4.66667	3.5
82	3	-	30.2			-0.235207	3.6	female	neutered	Boxer	purebred	28	60	normal	30-39	no	<1h	>3h	3-8h	More	2.16667	2.5	1	3.57143	1.09091	1.8	4.16667	2.16667	1.83333	4	4.5	3.55556	4.66667	3.5
83	1	-	-	0.142116		0.0618953	3.5	female	neutered	Mixed	mixed	11	40	underweight	40-49	no	>1h	>3h	None	None	2.16667	1	0.333333	1.64286	1.27273	1	3.83333	2.75	2.16667	3.33333	3.66667	2.77778	4.16667	5
83	2	-	19.7			0.301426	3.5	female	neutered	Mixed	mixed	11	40	underweight	40-49	no	>1h	>3h	None	None	2.16667	1	0.333333	1.64286	1.27273	1	3.83333	2.75	2.16667	3.33333	3.66667	2.77778	4.16667	5
83	3	-	30.2			0.420809	3.5	female	neutered	Mixed	mixed	11	40	underweight	40-49	no	>1h	>3h	None	None	2.16667	1	0.333333	1.64286	1.27273	1	3.83333	2.75	2.16667	3.33333	3.66667	2.77778	4.16667	5
84	1	-	-	0.785019		0.543724	4.98056	male	neutered	English Cocker Spaniel	purebred	15	47	underweight	30-39	yes	<1h	<1h	>8	None	2.66667	0.5	1.66667	2.78571	1.09091	1.2	4	2.5	2.16667	3.5	4.5	1.88889	3.16667	3.5
84	2	-	18.7			0.547808	4.98056	male	neutered	English Cocker Spaniel	purebred	15	47	underweight	30-39	yes	<1h	<1h	>8	None	2.66667	0.5	1.66667	2.78571	1.09091	1.2	4	2.5	2.16667	3.5	4.5	1.88889	3.16667	3.5
84	3	-	29.7667			0.274636	4.98056	male	neutered	English Cocker Spaniel	purebred	15	47	underweight	30-39	yes	<1h	<1h	>8	None	2.66667	0.5	1.66667	2.78571	1.09091	1.2	4	2.5	2.16667	3.5	4.5	1.88889	3.16667	3.5
85	1	-	-	-0.195956		-0.335811	10.7167	female	neutered	Border Collie	purebred	20	43	normal	40-49	no	>1h	1-3h	1-2h	One	1.83333	1	1	3.35714	1.09091	1.6	4.83333	1	1	3.66667	4.66667	2.88889	3.83333	4.5
85	2	-	20.7667			0.229285	10.7167	female	neutered	Border Collie	purebred	20	43	normal	40-49	no	>1h	1-3h	1-2h	One	1.83333	1	1	3.35714	1.09091	1.6	4.83333	1	1	3.66667	4.66667	2.88889	3.83333	4.5
86	1	-	-	0.322755		0.207295	5.59167	male	neutered	Mixed	mixed	14	45	normal	40-49	no	>1h	1-3h	>8	None	2.16667	0.5	1	3.35714	1.27273	3.2	4.16667	2.91667	1.5	4.58333	3.5	3.44444	4	3.75
86	2	-	19.5			0.690249	5.59167	male	neutered	Mixed	mixed	14	45	normal	40-49	no	>1h	1-3h	>8	None	2.16667	0.5	1	3.35714	1.27273	3.2	4.16667	2.91667	1.5	4.58333	3.5	3.44444	4	3.75
87	1	-	-	0.470016		0.352701	3.11111	female	neutered	Basset Hound	purebred	27	20	normal	40-49	no	>1h	>3h	1-2h	One	1.83333	2	1	2.28571	1	2	4.33333	1.66667	1	3.83333	4.33333	1	4.5	3.75
87	2	-	19.2			0.170167	3.11111	female	neutered	Basset Hound	purebred	27	20	normal	40-49	no	>1h	>3h	1-2h	One	1.83333	2	1	2.28571	1	2	4.33333	1.66667	1	3.83333	4.33333	1	4.5	3.75
87	3	-	29.1667			0.104512	3.11111	female	neutered	Basset Hound	purebred	27	20	normal	40-49	no	>1h	>3h	1-2h	One	1.83333	2	1	2.28571	1	2	4.33333	1.66667	1	3.83333	4.33333	1	4.5	3.75
88	1	-	-	0.921135		0.662439	7.97778	female	neutered	Mixed	mixed	12.5	48	normal	<29	no	<1h	>3h	1-2h	More	2.5	1.5	0.333333	2.35714	1	1.4	4.5	1.91667	1.33333	3.83333	4.5	2.55556	2.16667	4
88	2	-	24.0667			0.839312	7.97778	female	neutered	Mixed	mixed	12.5	48	normal	<29	no	<1h	>3h	1-2h	More	2.5	1.5	0.333333	2.35714	1	1.4	4.5	1.91667	1.33333	3.83333	4.5	2.55556	2.16667	4
89	1	-	-	0.666183		0.424449	6.26944	female	neutered	Mixed	mixed	17	48	normal	<29	yes	<1h	<1h	1-2h	One	2.5	2.5	0.666667	2.78571	1.09091	2	4.33333	3.66667	1.5	3.41667	3.66667	2.11111	2.83333	4.25
89	2	-	19.0667			-0.00210474	6.26944	female	neutered	Mixed	mixed	17	48	normal	<29	yes	<1h	<1h	1-2h	One	2.5	2.5	0.666667	2.78571	1.09091	2	4.33333	3.66667	1.5	3.41667	3.66667	2.11111	2.83333	4.25
90	1	-	-	0.0925198		-0.0233256	10.25	male	neutered	Mixed	mixed	30	45	normal	>50	no	<1h	<1h	1-2h	More	2	0.5	1	2.85714	1	1.4	4.16667	1.5	1.16667	2.91667	3.33333	1.22222	2.83333	3.5
90	2	-	24.9			0.228532	10.25	male	neutered	Mixed	mixed	30	45	normal	>50	no	<1h	<1h	1-2h	More	2	0.5	1	2.85714	1	1.4	4.16667	1.5	1.16667	2.91667	3.33333	1.22222	2.83333	3.5
91	1	-	-	-0.190885		-0.296348	10.8389	male	neutered	Siberian Husky	purebred	26	55	normal	30-39	yes	>1h	1-3h	None	One	1.83333	0.5	1.66667	2.71429	1.18182	1.4	4	1.16667	1.33333	2.83333	4.33333	3.11111	4.5	4.75
91	2	-	28.2333			-0.172331	10.8389	male	neutered	Siberian Husky	purebred	26	55	normal	30-39	yes	>1h	1-3h	None	One	1.83333	0.5	1.66667	2.71429	1.18182	1.4	4	1.16667	1.33333	2.83333	4.33333	3.11111	4.5	4.75
92	1	-	-	-0.570722		-0.725197	6.33333	male	intact	Mixed	mixed	25	70	underweight	30-39	yes	<1h	>3h	3-8h	None	1.16667	2.5	0.333333	3.42857	1	1.8	4.83333	1.41667	1	3.91667	4	1.44444	3.83333	3
92	2	-	26.0333			-0.324378	6.33333	male	intact	Mixed	mixed	25	70	underweight	30-39	yes	<1h	>3h	3-8h	None	1.16667	2.5	0.333333	3.42857	1	1.8	4.83333	1.41667	1	3.91667	4	1.44444	3.83333	3
93	1	-	-	-1.55444		-1.87069	4.90278	female	neutered	American Akita	purebred	44	67	overweight	>50	no	>1h	>3h	None	One	2.16667	1	1	3.64286	1.18182	2	4.66667	2.25	3.5	3.75	4.66667	4.55556	4.83333	5
93	2	-	27.2			-1.10908	4.90278	female	neutered	American Akita	purebred	44	67	overweight	>50	no	>1h	>3h	None	One	2.16667	1	1	3.64286	1.18182	2	4.66667	2.25	3.5	3.75	4.66667	4.55556	4.83333	5
94	1	-	-	0.0615883		-0.26403	6.61389	female	neutered	Vizsla	purebred	24	55	overweight	>50	yes	>1h	1-3h	1-2h	None	1	1	0.666667	3.07143	1.09091	3	4.16667	3.08333	2.16667	3.20833	2.5	3.22222	3.16667	2.5
94	2	-	27.3			-0.0477718	6.61389	female	neutered	Vizsla	purebred	24	55	overweight	>50	yes	>1h	1-3h	1-2h	None	1	1	0.666667	3.07143	1.09091	3	4.16667	3.08333	2.16667	3.20833	2.5	3.22222	3.16667	2.5
95	1	-	-	-0.110969		-0.323829	12.3278	male	neutered	Mixed	mixed	25	61	underweight	>50	yes	>1h	1-3h	3-8h	More	2.16667	1	0.333333	2.64286	1.09091	1.2	3.83333	1.5	1	3	4	2.11111	4	4
95	2	-	18.6333			-0.52588	12.3278	male	neutered	Mixed	mixed	25	61	underweight	>50	yes	>1h	1-3h	3-8h	More	2.16667	1	0.333333	2.64286	1.09091	1.2	3.83333	1.5	1	3	4	2.11111	4	4
95	3	-	32.2333			-0.886035	12.3278	male	neutered	Mixed	mixed	25	61	underweight	>50	yes	>1h	1-3h	3-8h	More	2.16667	1	0.333333	2.64286	1.09091	1.2	3.83333	1.5	1	3	4	2.11111	4	4
96	1	-	-	-0.295697		-0.420231	11.925	female	neutered	Mixed	mixed	25	54	normal	30-39	yes	>1h	>3h	None	None	1.5	1.5	2.33333	3.57143	1.36364	2	4.66667	2.41667	1.16667	3.5	4.5	2.44444	3.83333	4
96	2	-	20.3333			0.0371332	11.925	female	neutered	Mixed	mixed	25	54	normal	30-39	yes	>1h	>3h	None	None	1.5	1.5	2.33333	3.57143	1.36364	2	4.66667	2.41667	1.16667	3.5	4.5	2.44444	3.83333	4
96	3	-	34.5			-0.72061	11.925	female	neutered	Mixed	mixed	25	54	normal	30-39	yes	>1h	>3h	None	None	1.5	1.5	2.33333	3.57143	1.36364	2	4.66667	2.41667	1.16667	3.5	4.5	2.44444	3.83333	4
97	1	-	-	-0.304562		-0.398428	2.98333	female	neutered	Mixed	mixed	23	40	normal	<29	no	<1h	<1h	>8	None	2	1	0.333333	3.78571	1	2.4	4.66667	2.41667	2.33333	4.25	4	2.33333	4.33333	5
97	2	-	19.7667			0.0895735	2.98333	female	neutered	Mixed	mixed	23	40	normal	<29	no	<1h	<1h	>8	None	2	1	0.333333	3.78571	1	2.4	4.66667	2.41667	2.33333	4.25	4	2.33333	4.33333	5
97	3	-	30.0667			0.176186	2.98333	female	neutered	Mixed	mixed	23	40	normal	<29	no	<1h	<1h	>8	None	2	1	0.333333	3.78571	1	2.4	4.66667	2.41667	2.33333	4.25	4	2.33333	4.33333	5
98	1	-	-	0.455275		0.376853	2.79444	female	neutered	Mixed	mixed	16	40	normal	>50	no	>1h	<1h	1-2h	None	2	2	1.33333	3	1	2.2	4.16667	1.75	1.33333	3.58333	4.66667	2.77778	3.66667	4.5
98	2	-	20.0667			0.220935	2.79444	female	neutered	Mixed	mixed	16	40	normal	>50	no	>1h	<1h	1-2h	None	2	2	1.33333	3	1	2.2	4.16667	1.75	1.33333	3.58333	4.66667	2.77778	3.66667	4.5
99	1	-	-	0.828189		0.608372	4.80833	female	neutered	Mixed	mixed	14	40	underweight	30-39	yes	>1h	<1h	>8	One	2.5	0.5	1	2.71429	1.09091	1.8	4.66667	2.75	1.83333	3.91667	4.33333	2.77778	4.66667	4.5
99	2	-	18.7667			0.954927	4.80833	female	neutered	Mixed	mixed	14	40	underweight	30-39	yes	>1h	<1h	>8	One	2.5	0.5	1	2.71429	1.09091	1.8	4.66667	2.75	1.83333	3.91667	4.33333	2.77778	4.66667	4.5
99	3	-	28.9333			0.772738	4.80833	female	neutered	Mixed	mixed	14	40	underweight	30-39	yes	>1h	<1h	>8	One	2.5	0.5	1	2.71429	1.09091	1.8	4.66667	2.75	1.83333	3.91667	4.33333	2.77778	4.66667	4.5
100	1	-	-	0.570747		0.309803	8.22222	female	neutered	Mixed	mixed	9	35	normal	<29	yes	<1h	1-3h	3-8h	More	1.16667	1	1.66667	2.92857	1.18182	2.4	3.83333	2.58333	2.33333	2.83333	3.83333	2.44444	3.83333	4.5
100	2	-	19.2			0.443126	8.22222	female	neutered	Mixed	mixed	9	35	normal	<29	yes	<1h	1-3h	3-8h	More	1.16667	1	1.66667	2.92857	1.18182	2.4	3.83333	2.58333	2.33333	2.83333	3.83333	2.44444	3.83333	4.5
100	3	-	32			0.546992	8.22222	female	neutered	Mixed	mixed	9	35	normal	<29	yes	<1h	1-3h	3-8h	More	1.16667	1	1.66667	2.92857	1.18182	2.4	3.83333	2.58333	2.33333	2.83333	3.83333	2.44444	3.83333	4.5
101	1	-	-	-1.01316		-1.31822	11.6361	female	neutered	Mixed	mixed	15	35	overweight	<29	yes	>1h	1-3h	1-2h	None	1.5	1.5	2	3.14286	1.27273	3	4.5	2.41667	1.33333	3.25	3.66667	1.88889	4.5	4.5
101	2	-	23			-1.56271	11.6361	female	neutered	Mixed	mixed	15	35	overweight	<29	yes	>1h	1-3h	1-2h	None	1.5	1.5	2	3.14286	1.27273	3	4.5	2.41667	1.33333	3.25	3.66667	1.88889	4.5	4.5
102	1	-	-	-1.07892		-1.37928	10.8389	male	neutered	Cairn Terrier	purebred	8	30	normal	>50	yes	>1h	1-3h	1-2h	More	1.66667	1	1.33333	2.28571	1.09091	1.8	3.66667	1.08333	1.33333	3	3.5	2.44444	4.33333	4.25
102	2	-	19.3667			-0.949734	10.8389	male	neutered	Cairn Terrier	purebred	8	30	normal	>50	yes	>1h	1-3h	1-2h	More	1.66667	1	1.33333	2.28571	1.09091	1.8	3.66667	1.08333	1.33333	3	3.5	2.44444	4.33333	4.25
102	3	-	31.0667			-0.516114	10.8389	male	neutered	Cairn Terrier	purebred	8	30	normal	>50	yes	>1h	1-3h	1-2h	More	1.66667	1	1.33333	2.28571	1.09091	1.8	3.66667	1.08333	1.33333	3	3.5	2.44444	4.33333	4.25
103	1	-	-	0.429175		0.308374	7.68333	female	neutered	Mixed	mixed	24	50	normal	<29	yes	<1h	>3h	3-8h	More	2.66667	2	1	2.35714	1.27273	1.6	3.83333	2.08333	1	3.66667	4.16667	2.66667	4	4.75
103	2	-	15.9667			0.366389	7.68333	female	neutered	Mixed	mixed	24	50	normal	<29	yes	<1h	>3h	3-8h	More	2.66667	2	1	2.35714	1.27273	1.6	3.83333	2.08333	1	3.66667	4.16667	2.66667	4	4.75
104	1	-	-	0.4023		0.324094	3.37778	female	neutered	Shetland Sheepdog	purebred	10	42	normal	<29	no	>1h	<1h	None	None	1.83333	0.5	1.33333	3.5	1.27273	2.6	4.5	3.33333	2	3.58333	4.66667	2.22222	4.66667	4.25
104	2	-	27.4667			0.406543	3.37778	female	neutered	Shetland Sheepdog	purebred	10	42	normal	<29	no	>1h	<1h	None	None	1.83333	0.5	1.33333	3.5	1.27273	2.6	4.5	3.33333	2	3.58333	4.66667	2.22222	4.66667	4.25
105	1	-	-	0.43033		0.355154	6.26389	female	neutered	Mixed	mixed	21	50	normal	<29	yes	<1h	1-3h	1-2h	One	2.66667	2.5	0.666667	3.14286	1	1.2	3.83333	1.75	1.5	2.66667	4.83333	2.55556	3.16667	4.75
105	2	-	18.9667			0.00639298	6.26389	female	neutered	Mixed	mixed	21	50	normal	<29	yes	<1h	1-3h	1-2h	One	2.66667	2.5	0.666667	3.14286	1	1.2	3.83333	1.75	1.5	2.66667	4.83333	2.55556	3.16667	4.75
106	1	-	-	0.889405		0.889381	8.08333	male	neutered	Labrador Retriever	purebred	30	50	normal	30-39	no	<1h	1-3h	>8	One	2.5	0.5	1	3.21429	1.09091	1.4	4.66667	2.08333	1.16667	3.41667	4	1.77778	2.16667	3.5
106	2	-	26.1667			0.864977	8.08333	male	neutered	Labrador Retriever	purebred	30	50	normal	30-39	no	<1h	1-3h	>8	One	2.5	0.5	1	3.21429	1.09091	1.4	4.66667	2.08333	1.16667	3.41667	4	1.77778	2.16667	3.5
107	1	-	-	0.165628		0.111665	9.08889	male	neutered	Mixed	mixed	26	66	underweight	30-39	yes	>1h	<1h	1-2h	One	1.33333	0.5	1.66667	3	1.36364	2.2	4.5	2.91667	2.5	3	3	2.66667	4.83333	4.5
107	2	-	16.9333			0.205605	9.08889	male	neutered	Mixed	mixed	26	66	underweight	30-39	yes	>1h	<1h	1-2h	One	1.33333	0.5	1.66667	3	1.36364	2.2	4.5	2.91667	2.5	3	3	2.66667	4.83333	4.5
107	3	-	35.1333			-0.572231	9.08889	male	neutered	Mixed	mixed	26	66	underweight	30-39	yes	>1h	<1h	1-2h	One	1.33333	0.5	1.66667	3	1.36364	2.2	4.5	2.91667	2.5	3	3	2.66667	4.83333	4.5
108	1	-	-	0.502957		0.290943	12.0111	female	neutered	Border Collie	purebred	13	48	normal	<29	yes	>1h	1-3h	3-8h	One	2.33333	1.5	1	2.71429	1.36364	2.4	3.66667	2.25	1.16667	3.25	3.33333	2.22222	3.5	3.25
108	2	-	20.9667			0.0250605	12.0111	female	neutered	Border Collie	purebred	13	48	normal	<29	yes	>1h	1-3h	3-8h	One	2.33333	1.5	1	2.71429	1.36364	2.4	3.66667	2.25	1.16667	3.25	3.33333	2.22222	3.5	3.25
108	3	-	35.7333			-1.16008	12.0111	female	neutered	Border Collie	purebred	13	48	normal	<29	yes	>1h	1-3h	3-8h	One	2.33333	1.5	1	2.71429	1.36364	2.4	3.66667	2.25	1.16667	3.25	3.33333	2.22222	3.5	3.25
109	1	-	-	0.1858		0.0372136	3.25833	female	neutered	Mixed	mixed	26	55	normal	30-39	no	<1h	>3h	>8	None	2.16667	1	0.666667	3.28571	1.09091	1.8	3.33333	1.91667	1.16667	4	4.66667	2.22222	3.33333	4.25
109	2	-	19.8			0.288651	3.25833	female	neutered	Mixed	mixed	26	55	normal	30-39	no	<1h	>3h	>8	None	2.16667	1	0.666667	3.28571	1.09091	1.8	3.33333	1.91667	1.16667	4	4.66667	2.22222	3.33333	4.25
110	1	-	-	0.438657		0.189762	4.90556	female	neutered	English Cocker Spaniel	purebred	11	43	underweight	30-39	yes	<1h	1-3h	3-8h	None	2.5	1	2	2.92857	1	2.4	4.66667	3.25	1.66667	3.66667	4.83333	2	3.66667	3.5
110	2	-	19.5333			0.100739	4.90556	female	neutered	English Cocker Spaniel	purebred	11	43	underweight	30-39	yes	<1h	1-3h	3-8h	None	2.5	1	2	2.92857	1	2.4	4.66667	3.25	1.66667	3.66667	4.83333	2	3.66667	3.5
110	3	-	30.7			0.40666	4.90556	female	neutered	English Cocker Spaniel	purebred	11	43	underweight	30-39	yes	<1h	1-3h	3-8h	None	2.5	1	2	2.92857	1	2.4	4.66667	3.25	1.66667	3.66667	4.83333	2	3.66667	3.5
111	1	-	-	0.569514		0.508197	3.15278	male	intact	Mixed	mixed	22	45	underweight	30-39	no	<1h	<1h	>8	One	2.66667	0.5	2	3.35714	1	2.6	4.66667	1.25	2	4.41667	3.33333	3.88889	4.5	4.5
111	2	-	18.7667			0.60009	3.15278	male	intact	Mixed	mixed	22	45	underweight	30-39	no	<1h	<1h	>8	One	2.66667	0.5	2	3.35714	1	2.6	4.66667	1.25	2	4.41667	3.33333	3.88889	4.5	4.5
111	3	-	28.9333			0.393542	3.15278	male	intact	Mixed	mixed	22	45	underweight	30-39	no	<1h	<1h	>8	One	2.66667	0.5	2	3.35714	1	2.6	4.66667	1.25	2	4.41667	3.33333	3.88889	4.5	4.5
112	1	-	-	0.584371		0.384717	12.275	female	neutered	Mixed	mixed	18	55	normal	30-39	no	>1h	1-3h	1-2h	One	2.33333	1	1.33333	2.92857	1.18182	2.8	4.16667	2.16667	1	3.41667	4.16667	2.55556	3.33333	4.5
112	2	-	20.9			-0.0120065	12.275	female	neutered	Mixed	mixed	18	55	normal	30-39	no	>1h	1-3h	1-2h	One	2.33333	1	1.33333	2.92857	1.18182	2.8	4.16667	2.16667	1	3.41667	4.16667	2.55556	3.33333	4.5
112	3	-	33.7			-0.131964	12.275	female	neutered	Mixed	mixed	18	55	normal	30-39	no	>1h	1-3h	1-2h	One	2.33333	1	1.33333	2.92857	1.18182	2.8	4.16667	2.16667	1	3.41667	4.16667	2.55556	3.33333	4.5
113	1	-	-	-0.158086		-0.226503	10.2083	female	neutered	Vizsla	purebred	23	50	normal	30-39	no	>1h	1-3h	1-2h	None	2	1	0.333333	3	1.18182	2.2	4.66667	2.75	1	3.58333	4.66667	1.88889	4.66667	2.5
113	2	-	17.4667			-0.261546	10.2083	female	neutered	Vizsla	purebred	23	50	normal	30-39	no	>1h	1-3h	1-2h	None	2	1	0.333333	3	1.18182	2.2	4.66667	2.75	1	3.58333	4.66667	1.88889	4.66667	2.5
113	3	-	31.4			-0.181802	10.2083	female	neutered	Vizsla	purebred	23	50	normal	30-39	no	>1h	1-3h	1-2h	None	2	1	0.333333	3	1.18182	2.2	4.66667	2.75	1	3.58333	4.66667	1.88889	4.66667	2.5
114	1	-	-	0.55174		0.395284	6.64444	male	intact	Poodle	purebred	10	38	normal	>50	no	>1h	>3h	1-2h	One	2.66667	0.5	1	3.07143	1	1.4	4.83333	2	1	3.91667	3.66667	3.11111	3.83333	4.25
114	2	-	20.0667			0.421684	6.64444	male	intact	Poodle	purebred	10	38	normal	>50	no	>1h	>3h	1-2h	One	2.66667	0.5	1	3.07143	1	1.4	4.83333	2	1	3.91667	3.66667	3.11111	3.83333	4.25
115	1	-	-	0.182913		0.0348072	2.61389	male	neutered	Border Collie	purebred	18.4	51.4	underweight	<29	no	<1h	>3h	>8	One	1	0	1	2.71429	1.27273	2.6	3.83333	2.58333	1.66667	3.83333	3.5	2.88889	3.33333	4
115	2	-	15.4			-0.058072	2.61389	male	neutered	Border Collie	purebred	18.4	51.4	underweight	<29	no	<1h	>3h	>8	One	1	0	1	2.71429	1.27273	2.6	3.83333	2.58333	1.66667	3.83333	3.5	2.88889	3.33333	4
115	3	-	25.7			0.289044	2.61389	male	neutered	Border Collie	purebred	18.4	51.4	underweight	<29	no	<1h	>3h	>8	One	1	0	1	2.71429	1.27273	2.6	3.83333	2.58333	1.66667	3.83333	3.5	2.88889	3.33333	4
116	1	-	-	0.507071		0.384474	8.77222	female	neutered	Cairn Terrier	purebred	10	35	overweight	30-39	yes	<1h	1-3h	None	None	1.83333	0.5	0.333333	2.71429	1.09091	2.2	4.5	1.75	1.5	3.33333	4	3.44444	3.33333	5
116	2	-	17.8667			0.412685	8.77222	female	neutered	Cairn Terrier	purebred	10	35	overweight	30-39	yes	<1h	1-3h	None	None	1.83333	0.5	0.333333	2.71429	1.09091	2.2	4.5	1.75	1.5	3.33333	4	3.44444	3.33333	5
116	3	-	32.6			0.178179	8.77222	female	neutered	Cairn Terrier	purebred	10	35	overweight	30-39	yes	<1h	1-3h	None	None	1.83333	0.5	0.333333	2.71429	1.09091	2.2	4.5	1.75	1.5	3.33333	4	3.44444	3.33333	5
117	1	-	-	0.396338		0.214624	10.2667	female	neutered	Mixed	mixed	19	50	normal	>50	no	<1h	1-3h	1-2h	More	2.33333	0.5	0.333333	2.92857	1	2.2	5	1.41667	1	3.91667	4.16667	1.33333	2.83333	3.25
117	2	-	21.3			0.268017	10.2667	female	neutered	Mixed	mixed	19	50	normal	>50	no	<1h	1-3h	1-2h	More	2.33333	0.5	0.333333	2.92857	1	2.2	5	1.41667	1	3.91667	4.16667	1.33333	2.83333	3.25
117	3	-	35.2333			-0.186547	10.2667	female	neutered	Mixed	mixed	19	50	normal	>50	no	<1h	1-3h	1-2h	More	2.33333	0.5	0.333333	2.92857	1	2.2	5	1.41667	1	3.91667	4.16667	1.33333	2.83333	3.25
118	1	-	-	0.179602		0.0477401	7.78333	male	neutered	Shetland Sheepdog	purebred	9	39.5	overweight	<29	no	<1h	<1h	>8	One	2.66667	1	2.66667	2.5	1.18182	1.8	4.33333	1.75	1.66667	3.16667	4.83333	3.22222	3	2
118	2	-	25.2667			0.76636	7.78333	male	neutered	Shetland Sheepdog	purebred	9	39.5	overweight	<29	no	<1h	<1h	>8	One	2.66667	1	2.66667	2.5	1.18182	1.8	4.33333	1.75	1.66667	3.16667	4.83333	3.22222	3	2
118	3	-	36			0.483069	7.78333	male	neutered	Shetland Sheepdog	purebred	9	39.5	overweight	<29	no	<1h	<1h	>8	One	2.66667	1	2.66667	2.5	1.18182	1.8	4.33333	1.75	1.66667	3.16667	4.83333	3.22222	3	2
119	1	-	-	0.549335		0.426329	11.0111	female	neutered	Border Collie	purebred	17.5	49	normal	30-39	no	>1h	1-3h	3-8h	More	1.66667	1	1	3.85714	1.18182	2.6	4.66667	1.83333	1.33333	4.5	4.33333	2.66667	4.5	5
119	2	-	20.5667			0.227786	11.0111	female	neutered	Border Collie	purebred	17.5	49	normal	30-39	no	>1h	1-3h	3-8h	More	1.66667	1	1	3.85714	1.18182	2.6	4.66667	1.83333	1.33333	4.5	4.33333	2.66667	4.5	5
119	3	-	35.8			-0.0140951	11.0111	female	neutered	Border Collie	purebred	17.5	49	normal	30-39	no	>1h	1-3h	3-8h	More	1.66667	1	1	3.85714	1.18182	2.6	4.66667	1.83333	1.33333	4.5	4.33333	2.66667	4.5	5
120	1	-	-	-0.103253		-0.355667	10.6583	male	neutered	Vizsla	purebred	22	40	underweight	40-49	no	<1h	1-3h	3-8h	More	1.5	1	1.66667	3	1	2	3.83333	1.41667	1	4	3	2.66667	4.5	4.75
120	2	-	18.5333			0.396848	10.6583	male	neutered	Vizsla	purebred	22	40	underweight	40-49	no	<1h	1-3h	3-8h	More	1.5	1	1.66667	3	1	2	3.83333	1.41667	1	4	3	2.66667	4.5	4.75
121	1	-	-	0.0892707		0.0186959	3.04167	female	neutered	Mixed	mixed	22.6	55	normal	40-49	no	>1h	1-3h	1-2h	None	1.66667	2	1	3.35714	1	2.8	4.33333	1.33333	1.5	3.66667	4.5	2.88889	4.5	4.5
121	2	-	18.6667			0.301803	3.04167	female	neutered	Mixed	mixed	22.6	55	normal	40-49	no	>1h	1-3h	1-2h	None	1.66667	2	1	3.35714	1	2.8	4.33333	1.33333	1.5	3.66667	4.5	2.88889	4.5	4.5
121	3	-	29.8667			0.573492	3.04167	female	neutered	Mixed	mixed	22.6	55	normal	40-49	no	>1h	1-3h	1-2h	None	1.66667	2	1	3.35714	1	2.8	4.33333	1.33333	1.5	3.66667	4.5	2.88889	4.5	4.5
122	1	-	-	0.221611		0.00131168	10.2194	female	neutered	Mixed	mixed	15	50	normal	<29	no	>1h	<1h	3-8h	One	1.5	1	1	2.57143	1	2.6	4.33333	2.41667	1.33333	3.16667	4.83333	3	4.16667	4.25
122	2	-	22.9667			0.131916	10.2194	female	neutered	Mixed	mixed	15	50	normal	<29	no	>1h	<1h	3-8h	One	1.5	1	1	2.57143	1	2.6	4.33333	2.41667	1.33333	3.16667	4.83333	3	4.16667	4.25
123	1	-	-	-0.528236		-0.851054	10.9722	male	neutered	German Shepherd Dog	purebred	31	62	underweight	<29	no	<1h	>3h	None	One	2.66667	1	1	2.78571	1.45455	2	4.33333	2.41667	1.33333	4.16667	4.33333	2.44444	3	4
123	2	-	24.3			-1.37467	10.9722	male	neutered	German Shepherd Dog	purebred	31	62	underweight	<29	no	<1h	>3h	None	One	2.66667	1	1	2.78571	1.45455	2	4.33333	2.41667	1.33333	4.16667	4.33333	2.44444	3	4
124	1	-	-	0.198039		0.0889309	8.02222	male	intact	Beagle	purebred	22.5	44	normal	<29	no	>1h	<1h	3-8h	None	1.33333	1	2.33333	3.21429	1.45455	2.4	4.16667	2.08333	1.33333	4.16667	4	1.55556	3	3.5
124	2	-	16.4			0.624273	8.02222	male	intact	Beagle	purebred	22.5	44	normal	<29	no	>1h	<1h	3-8h	None	1.33333	1	2.33333	3.21429	1.45455	2.4	4.16667	2.08333	1.33333	4.16667	4	1.55556	3	3.5
125	1	-	-	-0.0743947		-0.159338	10.65	male	neutered	Puli	purebred	12.7	42	normal	>50	no	>1h	>3h	1-2h	None	1.5	1	1.33333	3.28571	1	1.4	4.83333	2.08333	1.16667	3.41667	4.83333	1.77778	4	4.5
125	2	-	18.3			0.67277	10.65	male	neutered	Puli	purebred	12.7	42	normal	>50	no	>1h	>3h	1-2h	None	1.5	1	1.33333	3.28571	1	1.4	4.83333	2.08333	1.16667	3.41667	4.83333	1.77778	4	4.5
125	3	-	31.6			-1.19571	10.65	male	neutered	Puli	purebred	12.7	42	normal	>50	no	>1h	>3h	1-2h	None	1.5	1	1.33333	3.28571	1	1.4	4.83333	2.08333	1.16667	3.41667	4.83333	1.77778	4	4.5
126	1	-	-	0.172648		0.0516745	3.44444	female	neutered	Mixed	mixed	18.5	60	underweight	<29	no	<1h	<1h	>8	None	2.66667	1	0.333333	3.35714	1	2.4	4.5	1.91667	1.5	3.66667	4	2.44444	3.83333	4.5
126	2	-	19			0.141747	3.44444	female	neutered	Mixed	mixed	18.5	60	underweight	<29	no	<1h	<1h	>8	None	2.66667	1	0.333333	3.35714	1	2.4	4.5	1.91667	1.5	3.66667	4	2.44444	3.83333	4.5
126	3	-	29.6333			0.123738	3.44444	female	neutered	Mixed	mixed	18.5	60	underweight	<29	no	<1h	<1h	>8	None	2.66667	1	0.333333	3.35714	1	2.4	4.5	1.91667	1.5	3.66667	4	2.44444	3.83333	4.5
127	1	-	-	-0.991056		-1.3087	12.3056	female	intact	Mixed	mixed	14	50	overweight	30-39	no	>1h	1-3h	1-2h	One	1.16667	1.5	1.33333	2.85714	1.09091	2.8	3.83333	2.16667	2.33333	3.5	3	3	4.16667	3.5
127	2	-	17.2667			-2.7291	12.3056	female	intact	Mixed	mixed	14	50	overweight	30-39	no	>1h	1-3h	1-2h	One	1.16667	1.5	1.33333	2.85714	1.09091	2.8	3.83333	2.16667	2.33333	3.5	3	3	4.16667	3.5
128	1	-	-	0.685619		0.54057	8.99167	male	neutered	Mixed	mixed	8	30	normal	30-39	no	<1h	<1h	1-2h	None	1.5	1	2	3.07143	1.09091	1.8	4.5	2.41667	1.16667	3.66667	3.5	3.33333	4	3.5
128	2	-	19.7333			0.566122	8.99167	male	neutered	Mixed	mixed	8	30	normal	30-39	no	<1h	<1h	1-2h	None	1.5	1	2	3.07143	1.09091	1.8	4.5	2.41667	1.16667	3.66667	3.5	3.33333	4	3.5
128	3	-	33.5333			0.423805	8.99167	male	neutered	Mixed	mixed	8	30	normal	30-39	no	<1h	<1h	1-2h	None	1.5	1	2	3.07143	1.09091	1.8	4.5	2.41667	1.16667	3.66667	3.5	3.33333	4	3.5
